# Comparative chromatin accessibility upon BDNF-induced neuronal activity delineates neuronal regulatory elements

**DOI:** 10.1101/2021.05.28.446128

**Authors:** Ignacio L. Ibarra, Vikram S. Ratnu, Lucia Gordillo, In-Young Hwang, Luca Mariani, Kathryn Weinand, Henrik M. Hammarén, Martha L. Bulyk, Mikhail M. Savitski, Judith B. Zaugg, Kyung-Min Noh

**Affiliations:** European Molecular Biology Laboratory (EMBL), Structural and Computational Biology Unit. 69117 Hedelberg, Germany; European Molecular Biology Laboratory (EMBL), Genome Biology Unit. 69117 Heidelberg, Germany; Collaboration for joint PhD degree between EMBL and Heidelberg University, Faculty of Biosciences; Institute of Computational Biology, Helmholtz Center Munich, 85764 Oberschleißheim, Germany; Division of Genetics, Department of Medicine, Brigham and Women’s Hospital and Harvard Medical School, Boston, Massachusetts 02115, USA; Department of Pathology, Brigham and Women’s Hospital and Harvard Medical School, Boston, Massachusetts 02115, USA

## Abstract

Neuronal activity induced by brain-derived neurotrophic factor (BDNF) triggers gene expression, which is crucial for neuronal survival, differentiation, synaptic plasticity, memory formation, and neurocognitive health. However, its role in chromatin regulation is unclear. Here, using temporal profiling of chromatin accessibility and transcription in mouse primary cortical neurons upon either BDNF stimulation or depolarization (KCl), we identify features that define BDNF-specific chromatin-to-gene expression programs. Enhancer activation is an early event in the regulatory control of BDNF-treated neurons, where the bZIP motif-binding Fos protein pioneered chromatin opening and cooperated with co-regulatory transcription factors (Homeobox, EGRs, and CTCF) to induce transcription. Deleting cis-regulatory sequences decreased BDNF-mediated Arc expression, a regulator of synaptic plasticity. BDNF-induced accessible regions are linked to preferential exon usage by neurodevelopmental disorder-related genes and heritability of neuronal complex traits, which were validated in human iPSC-derived neurons. Thus, we provide a comprehensive view of BDNF-mediated genome regulatory features using comparative genomic approaches to dissect mammalian neuronal activity.
