## Supplemental Data 3 for "Comparative chromatin accessibility upon BDNF-induced neuronal activity delineates neuronal regulatory elements"

### Sheet: enhancer.KO.Arc.expr
Column ID	Description							Column ID	Description							Column ID	Description
Sample Nr	Number ID for sample							Sample Nr	Number ID for sample							sample.number	Number ID for sample
Sample Name	Biological replicate of clonal line							Sample Name	Biological replicate of clonal line							sample.name	Biological replicate of clonal line
Conditon	Clonal line. KO:Knock out for putative Arc enhancer, clones B1, C5, E11. Ctrl:CRISPR control lines, clones A8, R1, R8.							Conditon	Clonal line. KO:Knock out for putative Arc enhancer, clones B1, C5, E11. Ctrl:CRISPR control lines, clones A8, R1, R8.							ct.arc	CT value of Arc gene
Cт (arc)	CT value of Arc gene							Cт (arc)	CT value of Arc gene							ct.arc.mean	mean CT values of Arc gene
Cт mean (arc)	mean CT values of Arc gene							Cт mean (arc)	mean CT values of Arc gene							ct.rpl13	CT value of Rpl-13 gene (Housekeeping gene)
Cт (rpl-13)	CT value of Rpl-13 gene (Housekeeping gene)							Cт (rpl-13)	CT value of Rpl-13 gene (Housekeeping gene)							dct	dCt for treated neurons (BDNF or KCl)
Cт mean (rpl-13)	mean CT value of Rpl-13 gene							Cт mean (rpl-13)	mean CT value of Rpl-13 gene							label	KO or Ctrl
																clone	clonal line
																treatment	BDNF or KCl
																dct.control	dCt for control neurons
																power(2. -ddCt)	log2 fold change
#	Sample Name	Conditon	Cт (arc)	Cт mean (arc)	Cт (rpl-13)	Cт mean (rpl-13)		#	Sample Name	Condition	Cт (arc)	Cт mean (arc)	Cт (rpl-13)	Cт mean (rpl-13)		sample.number	sample.name	ct.arc	ct.arc.mean	ct.rpl13	dct	label	clone	treatment	dct.control	power(2. -ddCt)
1	B1 Ctrl Rep 1	KO B1	Undetermined	NA	29.0592	28.0633		1	B1 Ctrl Rep 1	KO B1	Undetermined	NA	29.0592	28.2956		A8 Bdnf Rep1	Ctrl A8	25.6596	25.9283	21.2115	4.44805	CRISPR Ctrl	A8	Bdnf	10.681	37.6519
1	B1 Ctrl Rep 1	KO B1	Undetermined	NA	27.532	28.0633		1	B1 Ctrl Rep 1	KO B1	Undetermined	NA	27.532	28.2956		A8 Bdnf Rep1	Ctrl A8	26.2942	25.9283	21.2115	5.08263	CRISPR Ctrl	A8	Bdnf	10.1082	24.2527
1	B1 Ctrl Rep 1	KO B1	Undetermined	NA	28.0633	28.0633		2	B1 Ctrl Rep 2	KO B1	34.2369	33.9504	24.5242	24.2485		A8 Bdnf Rep1	Ctrl A8	25.8311	25.9283	21.2115	4.61956	CRISPR Ctrl	A8	Bdnf	9.38775	33.4316
2	B1 Ctrl Rep 2	KO B1	33.2972	34.0293	24.5242	25.0741		2	B1 Ctrl Rep 2	KO B1	33.6639	33.9504	23.9728	24.2485		A8 Bdnf Rep2	Ctrl A8	27.1525	27.0172	22.2329	4.91957	CRISPR Ctrl	A8	Bdnf	9.02742	27.1546
2	B1 Ctrl Rep 2	KO B1	34.3772	34.0293	23.9728	25.0741		5	B1 KCl Rep1	KO B1	31.1985	31.0373	21.5232	21.3152		A8 Bdnf Rep2	Ctrl A8	26.8211	27.0172	22.2329	4.58821	CRISPR Ctrl	A8	Bdnf	8.56005	34.166
2	B1 Ctrl Rep 2	KO B1	34.4134	34.0293	25.0741	25.0741		5	B1 KCl Rep1	KO B1	30.8761	31.0373	21.1072	21.3152		A8 Bdnf Rep2	Ctrl A8	27.078	27.0172	22.2329	4.84512	CRISPR Ctrl	A8	Bdnf	10.3318	28.5928
3	B1 Bdnf Rep1	KO B1	32.5115	32.4906	26.5435	28.3772		6	B1 KCl Rep2	KO B1	29.6492	29.3976	19.8688	19.9047		B1 Bdnf Rep1	KO B1	32.5115	32.4906	28.3772	4.13428	Knock out	B1	Bdnf		28.2646
3	B1 Bdnf Rep1	KO B1	32.3186	32.4906	28.4064	28.3772		6	B1 KCl Rep2	KO B1	29.146	29.3976	19.9407	19.9047		B1 Bdnf Rep1	KO B1	32.3186	32.4906	28.3772	3.94142	Knock out	B1	Bdnf		32.3072
3	B1 Bdnf Rep1	KO B1	32.6417	32.4906	28.3772	28.3772		7	C5 Ctrl Rep 1	KO C5	32.2918	32.132	22.7901	22.3224		B1 Bdnf Rep1	KO B1	32.6417	32.4906	28.3772	4.26446	Knock out	B1	Bdnf		25.8258
4	B1 Bdnf Rep2	KO B1	26.9073	27.2023	20.9996	21.3434		7	C5 Ctrl Rep 1	KO C5	31.9722	32.132	21.8546	22.3224		B1 Bdnf Rep2	KO B1	26.9073	27.2023	21.3434	5.56385	Knock out	B1	Bdnf	8.22313	10.493
4	B1 Bdnf Rep2	KO B1	27.5114	27.2023	20.5181	21.3434		8	C5 Ctrl Rep 2	KO C5	33.3285	33.4062	23.6439	23.3788		B1 Bdnf Rep2	KO B1	27.5114	27.2023	21.3434	6.16793	Knock out	B1	Bdnf	9.30313	6.90325
4	B1 Bdnf Rep2	KO B1	27.1881	27.2023	21.3434	21.3434		8	C5 Ctrl Rep 2	KO C5	33.4838	33.4062	23.1136	23.3788		B1 Bdnf Rep2	KO B1	27.1881	27.2023	21.3434	5.84469	Knock out	B1	Bdnf	9.33935	8.63689
7	C5 Ctrl Rep 1	KO C5	31.8542	31.349	22.7901	23.0372		11	C5 KCl Rep1	KO C5	34.323	33.5817	22.0816	22.2134		C5 Bdnf Rep1	KO C5	28.8698	29.0102	24.5224	4.34735	Knock out	C5	Bdnf	8.81699	21.4631
7	C5 Ctrl Rep 1	KO C5	31.1569	31.349	21.8546	23.0372		11	C5 KCl Rep1	KO C5	32.8404	33.5817	22.3452	22.2134		C5 Bdnf Rep1	KO C5	29.1865	29.0102	24.5224	4.66401	Knock out	C5	Bdnf	8.11976	17.2332
7	C5 Ctrl Rep 1	KO C5	31.0358	31.349	23.0372	23.0372		12	C5 KCl Rep2	KO C5	32.7022	33.049	21.6335	21.8651		C5 Bdnf Rep1	KO C5	28.9744	29.0102	24.5224	4.45201	Knock out	C5	Bdnf	7.99863	19.9612
8	C5 Ctrl Rep 2	KO C5	32.3264	32.3409	23.6439	23.1104		12	C5 KCl Rep2	KO C5	33.3959	33.049	22.0967	21.8651		C5 Bdnf Rep2	KO C5	26.7375	26.8452	21.8481	4.88933	Knock out	C5	Bdnf	9.216	14.7414
8	C5 Ctrl Rep 2	KO C5	32.6116	32.3409	23.1136	23.1104		13	E11 Ctrl Rep 1	KO E11	33.0532	33.136	23.1398	23.0025		C5 Bdnf Rep2	KO C5	26.5834	26.8452	21.8481	4.73526	Knock out	C5	Bdnf	9.50119	16.4028
8	C5 Ctrl Rep 2	KO C5	32.0846	32.3409	23.1104	23.1104		13	E11 Ctrl Rep 1	KO E11	33.2188	33.136	22.8652	23.0025		C5 Bdnf Rep2	KO C5	27.2147	26.8452	21.8481	5.36655	Knock out	C5	Bdnf	8.97423	10.5897
9	C5 Bdnf Rep1	KO C5	28.8698	29.0102	24.0125	24.5224		14	E11 Ctrl Rep 2	KO E11	34.2019	33.5555	22.6806	22.5873		E11 Bdnf Rep1	KO E11	24.2242	24.5964	20.311	3.91327	Knock out	E11	Bdnf	8.41748	28.1468
9	C5 Bdnf Rep1	KO C5	29.1865	29.0102	23.9661	24.5224		14	E11 Ctrl Rep 2	KO E11	32.909	33.5555	22.494	22.5873		E11 Bdnf Rep1	KO E11	25.0997	24.5964	20.311	4.78873	Knock out	E11	Bdnf	8.20155	15.3422
9	C5 Bdnf Rep1	KO C5	28.9744	29.0102	24.5224	24.5224		17	E11 KCl Rep1	KO E11	34.4663	34.7107	24.4305	24.5952		E11 Bdnf Rep1	KO E11	24.4652	24.5964	20.311	4.1542	Knock out	E11	Bdnf	8.86623	23.8177
10	C5 Bdnf Rep2	KO C5	26.7375	26.8452	21.4386	21.8481		17	E11 KCl Rep1	KO E11	34.955	34.7107	24.7598	24.5952		E11 Bdnf Rep2	KO E11	27.7816	27.8191	23.9125	3.8691	Knock out	E11	Bdnf	8.47092	29.0218
10	C5 Bdnf Rep2	KO C5	26.5834	26.8452	21.355	21.8481		18	E11 KCl Rep2	KO E11	33.3721	34.1431	24.0739	24.1588		E11 Bdnf Rep2	KO E11	27.591	27.8191	23.9125	3.67854	Knock out	E11	Bdnf	8.86231	33.1198
10	C5 Bdnf Rep2	KO C5	27.2147	26.8452	21.8481	21.8481		18	E11 KCl Rep2	KO E11	34.9141	34.1431	24.2437	24.1588		E11 Bdnf Rep2	KO E11	28.0846	27.8191	23.9125	4.17209	Knock out	E11	Bdnf	9.55049	23.5242
13	E11 Ctrl Rep 1	KO E11	32.3314	32.409	23.1398	23.9139		19	A8 Ctrl Rep 1	Ctrl A8	Undetermined	NA	24.16	23.7755		R1 Bdnf Rep1	Ctrl R1	27.5602	27.5424	23.4674	4.09274	CRISPR Ctrl	R1	Bdnf	8.62521	22.8669
13	E11 Ctrl Rep 1	KO E11	32.1155	32.409	22.8652	23.9139		19	A8 Ctrl Rep 1	Ctrl A8	Undetermined	NA	23.391	23.7755		R1 Bdnf Rep1	Ctrl R1	27.7487	27.5424	23.4674	4.28125	CRISPR Ctrl	R1	Bdnf	8.34415	20.066
13	E11 Ctrl Rep 1	KO E11	32.7802	32.409	23.9139	23.9139		20	A8 Ctrl Rep 2	Ctrl A8	31.3135	31.0996	20.383	19.776		R1 Bdnf Rep1	Ctrl R1	27.3183	27.5424	23.4674	3.85088	CRISPR Ctrl	R1	Bdnf	8.62735	27.0406
14	E11 Ctrl Rep 2	KO E11	31.4534	31.9437	22.6806	22.9824		20	A8 Ctrl Rep 2	Ctrl A8	30.8858	31.0996	19.169	19.776		R1 Bdnf Rep2	Ctrl R1	28.6761	28.3009	23.2043	5.47181	CRISPR Ctrl	R1	Bdnf	8.25608	8.79161
14	E11 Ctrl Rep 2	KO E11	31.8447	31.9437	22.494	22.9824		23	A8 KCl Rep1	Ctrl A8	30.7264	30.7096	19.6889	19.596		R1 Bdnf Rep2	Ctrl R1	27.9649	28.3009	23.2043	4.76059	CRISPR Ctrl	R1	Bdnf	8.9556	14.3935
14	E11 Ctrl Rep 2	KO E11	32.5329	31.9437	22.9824	22.9824		23	A8 KCl Rep1	Ctrl A8	30.6928	30.7096	19.5031	19.596		R1 Bdnf Rep2	Ctrl R1	28.2617	28.3009	23.2043	5.05742	CRISPR Ctrl	R1	Bdnf	8.83921	11.7168
15	E11 Bdnf Rep1	KO E11	24.2242	24.5964	19.5088	20.311		24	A8 KCl Rep2	Ctrl A8	30.8293	31.1025	19.9357	20.0796		R8 Bdnf Rep1	Ctrl R8	26.2794	26.1975	22.2201	4.05931	CRISPR Ctrl	R8	Bdnf	10.1953	42.6049
15	E11 Bdnf Rep1	KO E11	25.0997	24.5964	19.8389	20.311		24	A8 KCl Rep2	Ctrl A8	31.3756	31.1025	20.2235	20.0796		R8 Bdnf Rep1	Ctrl R8	26.0798	26.1975	22.2201	3.85971	CRISPR Ctrl	R8	Bdnf	9.28742	48.9266
15	E11 Bdnf Rep1	KO E11	24.4652	24.5964	20.311	20.311		25	R1 Ctrl Rep 1	Ctrl R1	33.0217	32.3672	23.5519	23.3469		R8 Bdnf Rep1	Ctrl R8	26.2335	26.1975	22.2201	4.01343	CRISPR Ctrl	R8	Bdnf	9.49611	43.9815
16	E11 Bdnf Rep2	KO E11	27.7816	27.8191	23.3792	23.9125		25	R1 Ctrl Rep 1	Ctrl R1	31.7127	32.3672	23.1419	23.3469		R8 Bdnf Rep2	Ctrl R8	26.8089	26.8517	22.9226	3.8863	CRISPR Ctrl	R8	Bdnf	9.29332	48.0331
16	E11 Bdnf Rep2	KO E11	27.591	27.8191	22.8403	23.9125		26	R1 Ctrl Rep 2	Ctrl R1	31.5393	31.3451	22.0534	21.8849		R8 Bdnf Rep2	Ctrl R8	26.5595	26.8517	22.9226	3.63691	CRISPR Ctrl	R8	Bdnf	9.78247	57.097
16	E11 Bdnf Rep2	KO E11	28.0846	27.8191	23.9125	23.9125		26	R1 Ctrl Rep 2	Ctrl R1	31.1508	31.3451	21.7163	21.8849		R8 Bdnf Rep2	Ctrl R8	27.1866	26.8517	22.9226	4.26405	CRISPR Ctrl	R8	Bdnf	8.77895	36.968
17	A8 Ctrl Rep 1	Ctrl A8	34.8468	34.2248	24.16	24.1658		29	R1 KCl Rep1	Ctrl R1	33.4023	33.5749	22.4327	22.8354		A8 KCl Rep1	Ctrl A8	30.7264	30.7096	19.596	11.1304	CRISPR Ctrl	A8	KCl		1.14338
17	A8 Ctrl Rep 1	Ctrl A8	34.274	34.2248	23.391	24.1658		29	R1 KCl Rep1	Ctrl R1	33.7474	33.5749	23.2381	22.8354		A8 KCl Rep1	Ctrl A8	30.6928	30.7096	19.596	11.0968	CRISPR Ctrl	A8	KCl		1.17026
17	A8 Ctrl Rep 1	Ctrl A8	33.5535	34.2248	24.1658	24.1658		30	R1 KCl Rep2	Ctrl R1	34.1825	34.5631	23.8594	24.2762		A8 KCl Rep2	Ctrl A8	30.8293	31.1025	20.0796	10.7497	CRISPR Ctrl	A8	KCl	11.5375	1.48857
18	A8 Ctrl Rep 2	Ctrl A8	30.036	30.315	20.383	21.0086		30	R1 KCl Rep2	Ctrl R1	34.9436	34.5631	24.6931	24.2762		A8 KCl Rep2	Ctrl A8	31.3756	31.1025	20.0796	11.296	CRISPR Ctrl	A8	KCl	11.1098	1.01935
18	A8 Ctrl Rep 2	Ctrl A8	29.5686	30.315	19.169	21.0086		31	R8 Ctrl Rep 1	Ctrl R8	33.8837	33.6948	23.0511	22.9944		B1 KCl Rep1	KO B1	31.1985	31.0373	21.3152	9.8833	Knock out	B1	KCl		0.88184
18	A8 Ctrl Rep 2	Ctrl A8	31.3403	30.315	21.0086	21.0086		31	R8 Ctrl Rep 1	Ctrl R8	33.5059	33.6948	22.9378	22.9944		B1 KCl Rep1	KO B1	30.8761	31.0373	21.3152	9.56095	Knock out	B1	KCl		1.10262
19	A8 Bdnf Rep1	Ctrl A8	25.6596	25.9283	20.3875	21.2115		32	R8 Ctrl Rep 2	Ctrl R8	32.6212	32.8437	23.2574	22.5555		B1 KCl Rep2	KO B1	29.6492	29.3976	19.9047	9.74445	Knock out	B1	KCl	9.98842	0.970932
19	A8 Bdnf Rep1	Ctrl A8	26.2942	25.9283	21.0247	21.2115		32	R8 Ctrl Rep 2	Ctrl R8	33.0663	32.8437	21.8535	22.5555		B1 KCl Rep2	KO B1	29.146	29.3976	19.9047	9.24124	Knock out	B1	KCl	9.41535	1.37616
19	A8 Bdnf Rep1	Ctrl A8	25.8311	25.9283	21.2115	21.2115		35	R8 KCl Rep1	Ctrl R8	32.6886	32.8766	21.6749	21.7637		C5 KCl Rep1	KO C5	34.323	33.5817	22.2134	12.1096	Knock out	C5	KCl	9.96939	0.218988
20	A8 Bdnf Rep2	Ctrl A8	27.1525	27.0172	21.8553	22.2329		35	R8 KCl Rep1	Ctrl R8	33.0646	32.8766	21.8525	21.7637		C5 KCl Rep1	KO C5	32.8404	33.5817	22.2134	10.627	Knock out	C5	KCl	9.64977	0.611953
20	A8 Bdnf Rep2	Ctrl A8	26.8211	27.0172	21.7645	22.2329		36	R8 KCl Rep2	Ctrl R8	33.5419	33.2789	22.7836	23.0621		C5 KCl Rep2	KO C5	32.7022	33.049	21.8651	10.8371	Knock out	C5	KCl	9.94975	0.529033
20	A8 Bdnf Rep2	Ctrl A8	27.078	27.0172	22.2329	22.2329		36	R8 KCl Rep2	Ctrl R8	33.016	33.2789	23.3405	23.0621		C5 KCl Rep2	KO C5	33.3959	33.049	21.8651	11.5308	Knock out	C5	KCl	10.105	0.327074
21	R1 Ctrl Rep 1	Ctrl R1	31.981	31.888	23.5519	23.3558										E11 KCl Rep1	KO E11	34.4663	34.7107	24.5952	9.87114	Knock out	E11	KCl	10.0507	1.60179
21	R1 Ctrl Rep 1	Ctrl R1	31.6999	31.888	23.1419	23.3558										E11 KCl Rep1	KO E11	34.955	34.7107	24.5952	10.3599	Knock out	E11	KCl	10.2163	1.14152
21	R1 Ctrl Rep 1	Ctrl R1	31.9831	31.888	23.3558	23.3558										E11 KCl Rep2	KO E11	33.3721	34.1431	24.1588	9.2133	Knock out	E11	KCl	11.6146	2.52718
22	R1 Ctrl Rep 2	Ctrl R1	30.8822	31.3098	22.0534	22.6261										E11 KCl Rep2	KO E11	34.9141	34.1431	24.1588	10.7553	Knock out	E11	KCl	10.3217	0.867869
22	R1 Ctrl Rep 2	Ctrl R1	31.5817	31.3098	21.7163	22.6261										R1 KCl Rep1	Ctrl R1	33.4023	33.5749	22.8354	10.5669	CRISPR Ctrl	R1	KCl	9.67479	0.39869
22	R1 Ctrl Rep 2	Ctrl R1	31.4654	31.3098	22.6261	22.6261										R1 KCl Rep1	Ctrl R1	33.7474	33.5749	22.8354	10.912	CRISPR Ctrl	R1	KCl	8.36573	0.31386
23	R1 Bdnf Rep1	Ctrl R1	27.5602	27.5424	22.5833	23.4674										R1 KCl Rep2	Ctrl R1	34.1825	34.5631	24.2762	9.90629	CRISPR Ctrl	R1	KCl	9.65443	0.630224
23	R1 Bdnf Rep1	Ctrl R1	27.7487	27.5424	22.7332	23.4674										R1 KCl Rep2	Ctrl R1	34.9436	34.5631	24.2762	10.6674	CRISPR Ctrl	R1	KCl	9.26597	0.371861
23	R1 Bdnf Rep1	Ctrl R1	27.3183	27.5424	23.4674	23.4674										R8 KCl Rep1	Ctrl R8	32.6886	32.8766	21.7637	10.9249	CRISPR Ctrl	R8	KCl	10.8893	0.741948
24	R1 Bdnf Rep2	Ctrl R1	28.6761	28.3009	22.7247	23.2043										R8 KCl Rep1	Ctrl R8	33.0646	32.8766	21.7637	11.3009	CRISPR Ctrl	R8	KCl	10.5115	0.571743
24	R1 Bdnf Rep2	Ctrl R1	27.9649	28.3009	22.5687	23.2043										R8 KCl Rep2	Ctrl R8	33.5419	33.2789	23.0621	10.4798	CRISPR Ctrl	R8	KCl	10.0657	1.01013
24	R1 Bdnf Rep2	Ctrl R1	28.2617	28.3009	23.2043	23.2043										R8 KCl Rep2	Ctrl R8	33.016	33.2789	23.0621	9.95389	CRISPR Ctrl	R8	KCl	10.5109	1.45442
25	R8 Ctrl Rep 1	Ctrl R8	34.0732	33.5375	23.0511	23.8779
25	R8 Ctrl Rep 1	Ctrl R8	33.1654	33.5375	22.9378	23.8779
25	R8 Ctrl Rep 1	Ctrl R8	33.374	33.5375	23.8779	23.8779
26	R8 Ctrl Rep 2	Ctrl R8	32.2442	32.2358	23.2574	22.9509
26	R8 Ctrl Rep 2	Ctrl R8	32.7334	32.2358	21.8535	22.9509
26	R8 Ctrl Rep 2	Ctrl R8	31.7298	32.2358	22.9509	22.9509
27	R8 Bdnf Rep1	Ctrl R8	26.2794	26.1975	21.5277	22.2201
27	R8 Bdnf Rep1	Ctrl R8	26.0798	26.1975	21.1168	22.2201
27	R8 Bdnf Rep1	Ctrl R8	26.2335	26.1975	22.2201	22.2201
28	R8 Bdnf Rep2	Ctrl R8	26.8089	26.8517	21.8681	22.9226
28	R8 Bdnf Rep2	Ctrl R8	26.5595	26.8517	21.7111	22.9226
28	R8 Bdnf Rep2	Ctrl R8	27.1866	26.8517	22.9226	22.9226

### Sheet: exon.ratios
Column name	Description
exon.name	Exon + technical replicate ID?
Ct	Ct value observed based on qPCR
treatment	treatment + biological replicate ID
plate	plate ID
time	experimental time
stimulus	stimulation id
Ct.ref.average	based on triplicates readouts
dCt	difference of Ct values for targeted exon (e.g. E29 for Trio) and constitutive exon(e.g. E28 for Trio)
ddCt	ddCt is the difference of dCt values for BDNF 1h/KCl 1h
power	2^-ddCt
group.id	batch + plate ID
gene.name	gene symbol
power.ctrl.exon	power control exon
ratio.ctrl.exon	ratio (power exon / power.ctrl.exon)
exon.name	Ct	treatment	batch	plate	time	stimulus	Ct.ref.average	dCt	ddCt	power	group.id	gene.name	power.ctrl.exon	ratio.ctrl.exon
Trio Ex 29+3UTR_1	25.9362	con 1h_A	3	8	1h	con 1h	21.1184	4.81781	0.0725899	0.950929	3_8	Trio	1.14022	0.833989
Trio Ex 29+3UTR_1	25.7785	con 1h_A	3	8	1h	con 1h	21.1184	4.66014	-0.0850868	1.06075	3_8	Trio	1.14022	0.930306
Trio Ex 29+3UTR_1	25.683	con 1h_A	3	8	1h	con 1h	21.1184	4.56465	-0.180573	1.13333	3_8	Trio	1.14022	0.993962
Trio Ex 29+3UTR_1	25.953	con 1h_B	3	8	1h	con 1h	21.1184	4.83458	0.0893555	0.939943	3_8	Trio	0.878921	1.06943
Trio Ex 29+3UTR_1	25.9513	con 1h_B	3	8	1h	con 1h	21.1184	4.83287	0.0876522	0.941053	3_8	Trio	0.878921	1.07069
Trio Ex 29+3UTR_1	25.8797	con 1h_B	3	8	1h	con 1h	21.1184	4.76128	0.0160618	0.988929	3_8	Trio	0.878921	1.12516
Trio Ex 29+3UTR_1	25.9422	KCl 1h_A	3	8	1h	KCl 1h	20.9249	5.01731	0.272087	0.828121	3_8	Trio	0.741354	1.11704
Trio Ex 29+3UTR_1	25.9762	KCl 1h_A	3	8	1h	KCl 1h	20.9249	5.05132	0.306095	0.808828	3_8	Trio	0.741354	1.09102
Trio Ex 29+3UTR_1	25.9145	KCl 1h_A	3	8	1h	KCl 1h	20.9249	4.9896	0.244379	0.844179	3_8	Trio	0.741354	1.1387
Trio Ex 29+3UTR_1	25.1995	KCl 1h_B	3	8	1h	KCl 1h	20.9249	4.27462	-0.4706	1.38569	3_8	Trio	1.50264	0.922166
Trio Ex 29+3UTR_1	25.2932	KCl 1h_B	3	8	1h	KCl 1h	20.9249	4.36829	-0.376931	1.29858	3_8	Trio	1.50264	0.864194
Trio Ex 29+3UTR_1	25.0979	KCl 1h_B	3	8	1h	KCl 1h	20.9249	4.17305	-0.572174	1.48676	3_8	Trio	1.50264	0.989431
Trio Ex 29+3UTR_1	25.5773	Bdnf 1h_A	3	8	1h	Bdnf 1h	21.0185	4.55882	-0.186403	1.13792	3_8	Trio	0.881091	1.29149
Trio Ex 29+3UTR_1	25.4059	Bdnf 1h_A	3	8	1h	Bdnf 1h	21.0185	4.38739	-0.357836	1.2815	3_8	Trio	0.881091	1.45445
Trio Ex 29+3UTR_1	25.3945	Bdnf 1h_A	3	8	1h	Bdnf 1h	21.0185	4.37598	-0.369238	1.29167	3_8	Trio	0.881091	1.46599
Trio Ex 29+3UTR_1	25.4848	Bdnf 1h_B	3	8	1h	Bdnf 1h	21.0185	4.46632	-0.278906	1.21327	3_8	Trio	0.902583	1.34422
Trio Ex 29+3UTR_1	25.514	Bdnf 1h_B	3	8	1h	Bdnf 1h	21.0185	4.49549	-0.249733	1.18899	3_8	Trio	0.902583	1.31732
Trio Ex 29+3UTR_1	25.6248	Bdnf 1h_B	3	8	1h	Bdnf 1h	21.0185	4.60629	-0.138927	1.10109	3_8	Trio	0.902583	1.21993
Trio Ex 293UTR_2	24.9149	con 1h_A	3	8	1h	con 1h	21.1184	3.7965	-0.007713	1.00536	3_8	Trio	1.14022	0.881726
Trio Ex 293UTR_2	24.7448	con 1h_A	3	8	1h	con 1h	21.1184	3.62644	-0.177774	1.13114	3_8	Trio	1.14022	0.992036
Trio Ex 293UTR_2	24.7161	con 1h_A	3	8	1h	con 1h	21.1184	3.59772	-0.206491	1.15388	3_8	Trio	1.14022	1.01198
Trio Ex 293UTR_2	24.998	con 1h_B	3	8	1h	con 1h	21.1184	3.87958	0.0753635	0.949103	3_8	Trio	0.878921	1.07985
Trio Ex 293UTR_2	25.1706	con 1h_B	3	8	1h	con 1h	21.1184	4.05221	0.247998	0.842064	3_8	Trio	0.878921	0.958066
Trio Ex 293UTR_2	24.9912	con 1h_B	3	8	1h	con 1h	21.1184	3.87283	0.0686172	0.953552	3_8	Trio	0.878921	1.08491
Trio Ex 293UTR_2	24.9552	KCl 1h_A	3	8	1h	KCl 1h	20.9249	4.03034	0.226131	0.854924	3_8	Trio	0.741354	1.15319
Trio Ex 293UTR_2	24.9656	KCl 1h_A	3	8	1h	KCl 1h	20.9249	4.04076	0.236546	0.848775	3_8	Trio	0.741354	1.1449
Trio Ex 293UTR_2	24.9291	KCl 1h_A	3	8	1h	KCl 1h	20.9249	4.00425	0.200035	0.870529	3_8	Trio	0.741354	1.17424
Trio Ex 293UTR_2	24.0526	KCl 1h_B	3	8	1h	KCl 1h	20.9249	3.12775	-0.676464	1.59822	3_8	Trio	1.50264	1.0636
Trio Ex 293UTR_2	24.1772	KCl 1h_B	3	8	1h	KCl 1h	20.9249	3.25231	-0.551903	1.46602	3_8	Trio	1.50264	0.975626
Trio Ex 293UTR_2	24.2487	KCl 1h_B	3	8	1h	KCl 1h	20.9249	3.32385	-0.480366	1.3951	3_8	Trio	1.50264	0.928429
Trio Ex 293UTR_2	24.7528	Bdnf 1h_A	3	8	1h	Bdnf 1h	21.0185	3.73426	-0.0699574	1.04969	3_8	Trio	0.881091	1.19135
Trio Ex 293UTR_2	24.7025	Bdnf 1h_A	3	8	1h	Bdnf 1h	21.0185	3.68397	-0.120247	1.08692	3_8	Trio	0.881091	1.23361
Trio Ex 293UTR_2	24.7589	Bdnf 1h_A	3	8	1h	Bdnf 1h	21.0185	3.74039	-0.0638177	1.04523	3_8	Trio	0.881091	1.18629
Trio Ex 293UTR_2	24.7328	Bdnf 1h_B	3	8	1h	Bdnf 1h	21.0185	3.7143	-0.0899121	1.06431	3_8	Trio	0.902583	1.17918
Trio Ex 293UTR_2	24.7327	Bdnf 1h_B	3	8	1h	Bdnf 1h	21.0185	3.71419	-0.0900227	1.06439	3_8	Trio	0.902583	1.17927
Trio Ex 293UTR_2	24.7553	Bdnf 1h_B	3	8	1h	Bdnf 1h	21.0185	3.73673	-0.0674779	1.04788	3_8	Trio	0.902583	1.16098
Trio Ex 29_2	25.9249	con 1h_A	3	8	1h	con 1h	21.1184	4.80652	-0.0947762	1.0679	3_8	Trio	1.14022	0.936575
Trio Ex 29_2	25.866	con 1h_A	3	8	1h	con 1h	21.1184	4.74761	-0.153687	1.11241	3_8	Trio	1.14022	0.97561
Trio Ex 29_2	25.929	con 1h_A	3	8	1h	con 1h	21.1184	4.81061	-0.0906887	1.06488	3_8	Trio	1.14022	0.933925
Trio Ex 29_2	26.1862	con 1h_B	3	8	1h	con 1h	21.1184	5.06783	0.166529	0.890984	3_8	Trio	0.878921	1.01372
Trio Ex 29_2	26.1321	con 1h_B	3	8	1h	con 1h	21.1184	5.0137	0.112408	0.925043	3_8	Trio	0.878921	1.05248
Trio Ex 29_2	26.0799	con 1h_B	3	8	1h	con 1h	21.1184	4.96151	0.060215	0.959121	3_8	Trio	0.878921	1.09125
Trio Ex 29_2	26.0603	KCl 1h_A	3	8	1h	KCl 1h	20.9249	5.13544	0.234144	0.850189	3_8	Trio	0.741354	1.14681
Trio Ex 29_2	26.0405	KCl 1h_A	3	8	1h	KCl 1h	20.9249	5.11562	0.214319	0.861953	3_8	Trio	0.741354	1.16267
Trio Ex 29_2	26.0075	KCl 1h_A	3	8	1h	KCl 1h	20.9249	5.0826	0.181301	0.881907	3_8	Trio	0.741354	1.18959
Trio Ex 29_2	25.2221	KCl 1h_B	3	8	1h	KCl 1h	20.9249	4.29723	-0.604065	1.51999	3_8	Trio	1.50264	1.01155
Trio Ex 29_2	25.2667	KCl 1h_B	3	8	1h	KCl 1h	20.9249	4.34177	-0.559525	1.47378	3_8	Trio	1.50264	0.980794
Trio Ex 29_2	25.3628	KCl 1h_B	3	8	1h	KCl 1h	20.9249	4.43791	-0.463389	1.37878	3_8	Trio	1.50264	0.917567
Trio Ex 29_2	25.8319	Bdnf 1h_A	3	8	1h	Bdnf 1h	21.0185	4.81334	-0.0879593	1.06287	3_8	Trio	0.881091	1.20631
Trio Ex 29_2	25.826	Bdnf 1h_A	3	8	1h	Bdnf 1h	21.0185	4.80752	-0.0937786	1.06716	3_8	Trio	0.881091	1.21118
Trio Ex 29_2	25.8652	Bdnf 1h_A	3	8	1h	Bdnf 1h	21.0185	4.84664	-0.0546608	1.03861	3_8	Trio	0.881091	1.17878
Trio Ex 29_2	25.919	Bdnf 1h_B	3	8	1h	Bdnf 1h	21.0185	4.90043	-0.000862122	1.0006	3_8	Trio	0.902583	1.10859
Trio Ex 29_2	25.9059	Bdnf 1h_B	3	8	1h	Bdnf 1h	21.0185	4.88742	-0.013876	1.00966	3_8	Trio	0.902583	1.11864
Trio Ex 29_2	25.9728	Bdnf 1h_B	3	8	1h	Bdnf 1h	21.0185	4.95433	0.0530319	0.963908	3_8	Trio	0.902583	1.06794
CPE-201_EX9_2	20.6475	con 1h_A	1	4	1h	con 1h	21.579	-0.931538	-0.0832405	1.05939	1_4	CPE-201	1.25071	0.847035
CPE-201_EX9_2	20.3242	con 1h_A	1	4	1h	con 1h	21.579	-1.25483	-0.406536	1.3255	1_4	CPE-201	1.25071	1.0598
CPE-201_EX9_2	20.3297	con 1h_A	1	4	1h	con 1h	21.579	-1.24936	-0.40106	1.32048	1_4	CPE-201	1.25071	1.05578
CPE-201_EX9_2	20.9198	con 1h_B	1	4	1h	con 1h	21.579	-0.659243	0.189054	0.87718	1_4	CPE-201	0.801749	1.09408
CPE-201_EX9_2	21.1895	con 1h_B	1	4	1h	con 1h	21.579	-0.389574	0.458723	0.72763	1_4	CPE-201	0.801749	0.907553
CPE-201_EX9_2	20.9738	con 1h_B	1	4	1h	con 1h	21.579	-0.605238	0.243059	0.844952	1_4	CPE-201	0.801749	1.05389
CPE-201_EX9_2	20.4862	KCl 1h_A	1	4	1h	KCl 1h	21.7205	-1.23422	-0.385919	1.30669	1_4	CPE-201	1.19089	1.09724
CPE-201_EX9_2	20.5667	KCl 1h_A	1	4	1h	KCl 1h	21.7205	-1.15372	-0.305419	1.23578	1_4	CPE-201	1.19089	1.03769
CPE-201_EX9_2	20.5567	KCl 1h_A	1	4	1h	KCl 1h	21.7205	-1.16376	-0.315459	1.24441	1_4	CPE-201	1.19089	1.04494
CPE-201_EX9_2	20.6145	KCl 1h_B	1	4	1h	KCl 1h	21.7205	-1.106	-0.257707	1.19558	1_4	CPE-201	1.11874	1.06868
CPE-201_EX9_2	20.8071	KCl 1h_B	1	4	1h	KCl 1h	21.7205	-0.913358	-0.0650606	1.04613	1_4	CPE-201	1.11874	0.935092
CPE-201_EX9_2	20.9039	KCl 1h_B	1	4	1h	KCl 1h	21.7205	-0.816529	0.0317678	0.978221	1_4	CPE-201	1.11874	0.874391
CPE-201_EX9_2	20.5212	Bdnf 1h_A	1	4	1h	Bdnf 1h	21.6691	-1.1479	-0.299604	1.23081	1_4	CPE-201	1.18293	1.04048
CPE-201_EX9_2	20.3324	Bdnf 1h_A	1	4	1h	Bdnf 1h	21.6691	-1.33669	-0.488394	1.40288	1_4	CPE-201	1.18293	1.18594
CPE-201_EX9_2	20.3451	Bdnf 1h_A	1	4	1h	Bdnf 1h	21.6691	-1.32401	-0.475712	1.3906	1_4	CPE-201	1.18293	1.17556
CPE-201_EX9_2	20.339	Bdnf 1h_B	1	4	1h	Bdnf 1h	21.6691	-1.33014	-0.48184	1.39652	1_4	CPE-201	1.1958	1.16786
CPE-201_EX9_2	20.4779	Bdnf 1h_B	1	4	1h	Bdnf 1h	21.6691	-1.1912	-0.342905	1.26831	1_4	CPE-201	1.1958	1.06064
CPE-201_EX9_2	20.4435	Bdnf 1h_B	1	4	1h	Bdnf 1h	21.6691	-1.22565	-0.377354	1.29896	1_4	CPE-201	1.1958	1.08627
STX-5 EX1_2	23.8607	con 1h_A	2	7	1h	con 1h	20.9839	2.87672	-0.0746342	1.05309	2_7	Stxbp5	0.964451	1.09191
STX-5 EX1_2	24.0028	con 1h_A	2	7	1h	con 1h	20.9839	3.01881	0.0674651	0.954313	2_7	Stxbp5	0.964451	0.989488
STX-5 EX1_2	24.0189	con 1h_A	2	7	1h	con 1h	20.9839	3.03499	0.0836376	0.943675	2_7	Stxbp5	0.964451	0.978458
STX-5 EX1_2	23.9543	con 1h_B	2	7	1h	con 1h	20.9839	2.97031	0.0189632	0.986942	2_7	Stxbp5	1.03789	0.950908
STX-5 EX1_2	23.8577	con 1h_B	2	7	1h	con 1h	20.9839	2.87371	-0.077644	1.05529	2_7	Stxbp5	1.03789	1.01676
STX-5 EX1_2	23.9175	con 1h_B	2	7	1h	con 1h	20.9839	2.93356	-0.0177876	1.01241	2_7	Stxbp5	1.03789	0.975442
STX-5 EX1_2	24.7746	KCl 1h_A	2	7	1h	KCl 1h	20.7554	4.01916	1.06781	0.477044	2_7	Stxbp5	0.426222	1.11924
STX-5 EX1_2	24.8532	KCl 1h_A	2	7	1h	KCl 1h	20.7554	4.09781	1.14647	0.451731	2_7	Stxbp5	0.426222	1.05985
STX-5 EX1_2	29.0094	KCl 1h_A	2	7	1h	KCl 1h	20.7554	8.25397	5.30262	0.0253368	2_7	Stxbp5	0.426222	0.0594449
STX-5 EX1_2	25.3226	KCl 1h_B	2	7	1h	KCl 1h	20.7554	4.56718	1.61583	0.326278	2_7	Stxbp5	0.300093	1.08726
STX-5 EX1_2	25.3187	KCl 1h_B	2	7	1h	KCl 1h	20.7554	4.56324	1.61189	0.327169	2_7	Stxbp5	0.300093	1.09023
STX-5 EX1_2	25.2885	KCl 1h_B	2	7	1h	KCl 1h	20.7554	4.53305	1.5817	0.334089	2_7	Stxbp5	0.300093	1.11328
STX-5 EX1_2	23.4333	Bdnf 1h_A	2	7	1h	Bdnf 1h	20.286	3.14731	0.195963	0.87299	2_7	Stxbp5	0.809187	1.07885
STX-5 EX1_2	23.3345	Bdnf 1h_A	2	7	1h	Bdnf 1h	20.286	3.04844	0.0970914	0.934916	2_7	Stxbp5	0.809187	1.15538
STX-5 EX1_2	23.3695	Bdnf 1h_A	2	7	1h	Bdnf 1h	20.286	3.08349	0.132143	0.912475	2_7	Stxbp5	0.809187	1.12764
STX-5 EX1_2	23.3688	Bdnf 1h_B	2	7	1h	Bdnf 1h	20.286	3.08275	0.131405	0.912942	2_7	Stxbp5	0.839979	1.08686
STX-5 EX1_2	23.2585	Bdnf 1h_B	2	7	1h	Bdnf 1h	20.286	2.97249	0.0211445	0.985451	2_7	Stxbp5	0.839979	1.17319
STX-5 EX1_2	23.2999	Bdnf 1h_B	2	7	1h	Bdnf 1h	20.286	3.01386	0.0625149	0.957593	2_7	Stxbp5	0.839979	1.14002
