## Supplemental Data 2 for "Comparative chromatin accessibility upon BDNF-induced neuronal activity delineates neuronal regulatory elements"

### Sheet: legend
Column ID	Description
DA-peaks	DA-peaks group
DE-genes	DE-genes group
k	merged label
n.a	number of DA-genes recoverd
mu.a	number of associations observed
sigma.a	number of associations expected (based on permutations)
perm.mode.a	standard deviation for permutations-based estimate
z.score.a	permutation strategy
Z>2.5.a	z-score
feat.a	feature selected for counting
distance.a	distance between DA-peaks and linked DE-genes
n.b	number of DA-peaks recoverd
mu.b	number of associations observed
sigma.b	number of associations expected (based on permutations)
perm.mode.b	standard deviation for permutations-based estimate
z.score.b	permutation strategy
Z>2.5.b	z-score
feat.b	feature selected for counting
distance.b	distance between DA-peaks and linked DE-genes
both.Z.greater.2	both z-scores are greater than 2.0

### Sheet: table
DA-peaks	DE-genes	k	n.a	mu.a	sigma.a	perm.mode.a	z.score.a	Z>2.5.a	feat.a	distance.a	n.b	mu.b	sigma.b	perm.mode.b	z.score.b	Z>2.5.b	feat.b	distance.b	both.Z.greater.2
bdnf_1_up	DE_up_1	bdnf_1_up-DE-up-1	382	298.5	12.3129	sig.only.keep.hierarchy	6.78151	TRUE	genes	bdnf_0_50000	477	353.393	16.0787	sig.only.keep.hierarchy	7.68764	TRUE	peaks	bdnf_0_50000	TRUE
bdnf_1_down	DE_down_6	bdnf_1_down-DE-down-6	139	88.9643	14.4457	sig.only.keep.hierarchy	3.46372	TRUE	genes	bdnf_0_50000	150	93.6786	15.4782	sig.only.keep.hierarchy	3.63875	TRUE	peaks	bdnf_0_50000	TRUE
KCl_1_down	DE_up_1	KCl_1_down-DE-up-1	188	150.536	9.42444	sig.only.keep.hierarchy	3.97522	TRUE	genes	KCl_0_50000	195	158.286	10.6229	sig.only.keep.hierarchy	3.45613	TRUE	peaks	KCl_0_50000	TRUE
KCl_1_up	DE_up_6	KCl_1_up-DE-up-6	287	173.25	40.5768	sig.only.keep.hierarchy	2.80333	TRUE	genes	KCl_0_50000	308	184.821	43.2146	sig.only.keep.hierarchy	2.85039	TRUE	peaks	KCl_0_50000	TRUE
KCl_1_up	DE_up_10	KCl_1_up-DE-up-10	300	88.9286	75.59	sig.only.keep.hierarchy	2.79232	TRUE	genes	KCl_0_50000	323	94.9643	80.4694	sig.only.keep.hierarchy	2.83382	TRUE	peaks	KCl_0_50000	TRUE
bdnf_10_down	DE_down_6	bdnf_10_down-DE-down-6	57	33.8929	8.84122	sig.only.keep.hierarchy	2.61357	TRUE	genes	bdnf_0_50000	59	34.1071	8.88956	sig.only.keep.hierarchy	2.80024	TRUE	peaks	bdnf_0_50000	TRUE
KCl_10_up	DE_up_10	KCl_10_up-DE-up-10	203	52.3929	59.5653	sig.only.keep.hierarchy	2.52844	TRUE	genes	KCl_0_50000	218	54.2143	61.8318	sig.only.keep.hierarchy	2.64889	TRUE	peaks	KCl_0_50000	TRUE
KCl_6_down	DE_down_1	KCl_6_down-DE-down-1	110	73.9643	13.0971	sig.only.keep.hierarchy	2.75142	TRUE	genes	KCl_0_50000	110	74.8214	13.2908	sig.only.keep.hierarchy	2.64683	TRUE	peaks	KCl_0_50000	TRUE
bdnf_1_down	DE_down_10	bdnf_1_down-DE-down-10	127	48.1429	31.6563	sig.only.keep.hierarchy	2.49104	FALSE	genes	bdnf_0_50000	137	50.7857	33.2344	sig.only.keep.hierarchy	2.59413	FALSE	peaks	bdnf_0_50000	FALSE
bdnf_1_up	DE_up_6	bdnf_1_up-DE-up-6	354	240.75	61.0056	sig.only.keep.hierarchy	1.85639	FALSE	genes	bdnf_0_50000	454	281.821	72.1729	sig.only.keep.hierarchy	2.38564	FALSE	peaks	bdnf_0_50000	FALSE
KCl_6_up	DE_up_10	KCl_6_up-DE-up-10	208	60.2857	61.854	sig.only.keep.hierarchy	2.38811	FALSE	genes	KCl_0_50000	213	62	64.0424	sig.only.keep.hierarchy	2.35781	FALSE	peaks	KCl_0_50000	FALSE
bdnf_6_down	DE_down_10	bdnf_6_down-DE-down-10	54	17.8214	15.8949	sig.only.keep.hierarchy	2.27612	FALSE	genes	bdnf_0_50000	56	18.2857	16.3987	sig.only.keep.hierarchy	2.29983	FALSE	peaks	bdnf_0_50000	FALSE
KCl_6_up	DE_up_6	KCl_6_up-DE-up-6	215	103.357	49.1014	sig.only.keep.hierarchy	2.27372	FALSE	genes	KCl_0_50000	220	104.893	50.3135	sig.only.keep.hierarchy	2.2878	FALSE	peaks	KCl_0_50000	FALSE
bdnf_6_down	DE_down_6	bdnf_6_down-DE-down-6	52	29.6071	10.2864	sig.only.keep.hierarchy	2.17694	FALSE	genes	bdnf_0_50000	54	30.25	10.602	sig.only.keep.hierarchy	2.24015	FALSE	peaks	bdnf_0_50000	FALSE
KCl_1_down	DE_up_6	KCl_1_down-DE-up-6	236	153.393	37.6747	sig.only.keep.hierarchy	2.19264	FALSE	genes	KCl_0_50000	247	160.679	40.3512	sig.only.keep.hierarchy	2.13925	FALSE	peaks	KCl_0_50000	FALSE
bdnf_10_down	DE_down_10	bdnf_10_down-DE-down-10	55	20.9643	16.5238	sig.only.keep.hierarchy	2.05981	FALSE	genes	bdnf_0_50000	56	21.1429	16.5739	sig.only.keep.hierarchy	2.10314	FALSE	peaks	bdnf_0_50000	FALSE
KCl_10_down	DE_up_1	KCl_10_down-DE-up-1	120	86.3571	17.4073	sig.only.keep.hierarchy	1.93268	FALSE	genes	KCl_0_50000	121	85.9643	17.3421	sig.only.keep.hierarchy	2.02027	FALSE	peaks	KCl_0_50000	FALSE
bdnf_6_up	DE_up_1	bdnf_6_up-DE-up-1	206	70.2143	70.3051	sig.only.keep.hierarchy	1.93138	FALSE	genes	bdnf_0_50000	237	77.3571	80.7448	sig.only.keep.hierarchy	1.97713	FALSE	peaks	bdnf_0_50000	FALSE
bdnf_6_up	DE_up_6	bdnf_6_up-DE-up-6	217	70.6071	80.0867	sig.only.keep.hierarchy	1.82793	FALSE	genes	bdnf_0_50000	257	77.8571	90.7613	sig.only.keep.hierarchy	1.97378	FALSE	peaks	bdnf_0_50000	FALSE
KCl_10_up	DE_up_6	KCl_10_up-DE-up-6	194	83.1071	59.7712	sig.only.keep.hierarchy	1.85529	FALSE	genes	KCl_0_50000	206	86	62.6042	sig.only.keep.hierarchy	1.9168	FALSE	peaks	KCl_0_50000	FALSE
bdnf_1_up	DE_up_10	bdnf_1_up-DE-up-10	344	141.143	123.656	sig.only.keep.hierarchy	1.6405	FALSE	genes	bdnf_0_50000	431	166.714	145.065	sig.only.keep.hierarchy	1.82184	FALSE	peaks	bdnf_0_50000	FALSE
bdnf_10_up	DE_up_6	bdnf_10_up-DE-up-6	170	60.4643	66.8198	sig.only.keep.hierarchy	1.63927	FALSE	genes	bdnf_0_50000	190	63.6786	71.6016	sig.only.keep.hierarchy	1.76423	FALSE	peaks	bdnf_0_50000	FALSE
bdnf_10_up	DE_up_1	bdnf_10_up-DE-up-1	157	61.2143	58.2742	sig.only.keep.hierarchy	1.64371	FALSE	genes	bdnf_0_50000	177	65.1071	64.0247	sig.only.keep.hierarchy	1.74765	FALSE	peaks	bdnf_0_50000	FALSE
bdnf_6_up	DE_up_10	bdnf_6_up-DE-up-10	199	63.0714	83.3726	sig.only.keep.hierarchy	1.63037	FALSE	genes	bdnf_0_50000	232	69.8571	93.2519	sig.only.keep.hierarchy	1.73876	FALSE	peaks	bdnf_0_50000	FALSE
KCl_10_down	DE_down_10	KCl_10_down-DE-down-10	132	45.3214	47.2728	sig.only.keep.hierarchy	1.83358	FALSE	genes	KCl_0_50000	127	45.1786	47.2032	sig.only.keep.hierarchy	1.73339	FALSE	peaks	KCl_0_50000	FALSE
bdnf_1_down	DE_up_1	bdnf_1_down-DE-up-1	141	122.25	8.69986	sig.only.keep.hierarchy	2.15521	FALSE	genes	bdnf_0_50000	145	128.25	9.74542	sig.only.keep.hierarchy	1.71876	FALSE	peaks	bdnf_0_50000	FALSE
KCl_10_down	DE_down_1	KCl_10_down-DE-down-1	112	85.3571	17.2279	sig.only.keep.hierarchy	1.54649	FALSE	genes	KCl_0_50000	115	85.5714	17.5467	sig.only.keep.hierarchy	1.67715	FALSE	peaks	KCl_0_50000	FALSE
KCl_6_down	DE_up_10	KCl_6_down-DE-up-10	122	47.0714	45.8857	sig.only.keep.hierarchy	1.63294	FALSE	genes	KCl_0_50000	123	47.3571	46.3128	sig.only.keep.hierarchy	1.6333	FALSE	peaks	KCl_0_50000	FALSE
KCl_6_down	DE_down_10	KCl_6_down-DE-down-10	111	41.75	42.49	sig.only.keep.hierarchy	1.62979	FALSE	genes	KCl_0_50000	111	41.9643	42.6367	sig.only.keep.hierarchy	1.61916	FALSE	peaks	KCl_0_50000	FALSE
bdnf_10_up	DE_up_10	bdnf_10_up-DE-up-10	160	51.2143	69.3785	sig.only.keep.hierarchy	1.568	FALSE	genes	bdnf_0_50000	176	55.5357	75.638	sig.only.keep.hierarchy	1.59264	FALSE	peaks	bdnf_0_50000	FALSE
KCl_6_down	DE_down_6	KCl_6_down-DE-down-6	127	80.7857	28.9832	sig.only.keep.hierarchy	1.59452	FALSE	genes	KCl_0_50000	127	81.4643	28.7607	sig.only.keep.hierarchy	1.58326	FALSE	peaks	KCl_0_50000	FALSE
bdnf_6_up	DE_down_10	bdnf_6_up-DE-down-10	142	46.1071	60.4609	sig.only.keep.hierarchy	1.58603	FALSE	genes	bdnf_0_50000	160	52.25	69.4641	sig.only.keep.hierarchy	1.55116	FALSE	peaks	bdnf_0_50000	FALSE
KCl_10_down	DE_down_6	KCl_10_down-DE-down-6	151	94.1429	31.8531	sig.only.keep.hierarchy	1.78498	FALSE	genes	KCl_0_50000	142	93.3214	31.4848	sig.only.keep.hierarchy	1.5461	FALSE	peaks	KCl_0_50000	FALSE
KCl_10_up	DE_up_1	KCl_10_up-DE-up-1	123	72.5714	31.1556	sig.only.keep.hierarchy	1.6186	FALSE	genes	KCl_0_50000	127	75.25	33.4841	sig.only.keep.hierarchy	1.54551	FALSE	peaks	KCl_0_50000	FALSE
KCl_1_down	DE_up_10	KCl_1_down-DE-up-10	186	81.8214	66.1492	sig.only.keep.hierarchy	1.5749	FALSE	genes	KCl_0_50000	192	86.1429	69.5376	sig.only.keep.hierarchy	1.5223	FALSE	peaks	KCl_0_50000	FALSE
bdnf_1_up	DE_down_10	bdnf_1_up-DE-down-10	256	117.536	80.2035	sig.only.keep.hierarchy	1.72641	FALSE	genes	bdnf_0_50000	282	138.75	94.3669	sig.only.keep.hierarchy	1.51801	FALSE	peaks	bdnf_0_50000	FALSE
bdnf_10_down	DE_up_10	bdnf_10_down-DE-up-10	59	24.0357	23.2386	sig.only.keep.hierarchy	1.50458	FALSE	genes	bdnf_0_50000	59	24.2143	23.2523	sig.only.keep.hierarchy	1.49601	FALSE	peaks	bdnf_0_50000	FALSE
bdnf_10_down	DE_down_1	bdnf_10_down-DE-down-1	34	28	5.78792	sig.only.keep.hierarchy	1.03664	FALSE	genes	bdnf_0_50000	37	28.25	5.94393	sig.only.keep.hierarchy	1.47209	FALSE	peaks	bdnf_0_50000	FALSE
bdnf_10_up	DE_down_10	bdnf_10_up-DE-down-10	115	39.3929	52.3978	sig.only.keep.hierarchy	1.44295	FALSE	genes	bdnf_0_50000	125	42.6429	57.099	sig.only.keep.hierarchy	1.44236	FALSE	peaks	bdnf_0_50000	FALSE
KCl_1_down	DE_down_10	KCl_1_down-DE-down-10	149	65.8929	61.4796	sig.only.keep.hierarchy	1.35178	FALSE	genes	KCl_0_50000	157	68.8571	64.3132	sig.only.keep.hierarchy	1.37052	FALSE	peaks	KCl_0_50000	FALSE
KCl_10_down	DE_up_10	KCl_10_down-DE-up-10	120	52.3929	51.4083	sig.only.keep.hierarchy	1.3151	FALSE	genes	KCl_0_50000	123	52.6786	51.5614	sig.only.keep.hierarchy	1.36384	FALSE	peaks	KCl_0_50000	FALSE
KCl_1_up	DE_up_1	KCl_1_up-DE-up-1	179	167.107	10.0511	sig.only.keep.hierarchy	1.18324	FALSE	genes	KCl_0_50000	193	178.357	10.7511	sig.only.keep.hierarchy	1.36198	FALSE	peaks	KCl_0_50000	FALSE
bdnf_10_up	DE_down_6	bdnf_10_up-DE-down-6	115	48.9286	48.889	sig.only.keep.hierarchy	1.35146	FALSE	genes	bdnf_0_50000	126	52.5714	54.1581	sig.only.keep.hierarchy	1.35582	FALSE	peaks	bdnf_0_50000	FALSE
KCl_6_down	DE_up_6	KCl_6_down-DE-up-6	130	84.2857	34.6831	sig.only.keep.hierarchy	1.31806	FALSE	genes	KCl_0_50000	130	85.3929	34.4833	sig.only.keep.hierarchy	1.29359	FALSE	peaks	KCl_0_50000	FALSE
KCl_6_up	DE_up_1	KCl_6_up-DE-up-1	121	97.3929	20.9171	sig.only.keep.hierarchy	1.12861	FALSE	genes	KCl_0_50000	128	99.2143	22.3389	sig.only.keep.hierarchy	1.28859	FALSE	peaks	KCl_0_50000	FALSE
KCl_10_down	DE_up_6	KCl_10_down-DE-up-6	148	97.3214	41.528	sig.only.keep.hierarchy	1.22035	FALSE	genes	KCl_0_50000	150	96.6786	41.7527	sig.only.keep.hierarchy	1.27708	FALSE	peaks	KCl_0_50000	FALSE
bdnf_6_down	DE_up_10	bdnf_6_down-DE-up-10	45	19.8214	20.5514	sig.only.keep.hierarchy	1.22515	FALSE	genes	bdnf_0_50000	46	20.1786	20.9541	sig.only.keep.hierarchy	1.23228	FALSE	peaks	bdnf_0_50000	FALSE
bdnf_6_up	DE_down_6	bdnf_6_up-DE-down-6	133	56.7143	60.8804	sig.only.keep.hierarchy	1.25304	FALSE	genes	bdnf_0_50000	148	62.5714	69.4599	sig.only.keep.hierarchy	1.2299	FALSE	peaks	bdnf_0_50000	FALSE
bdnf_10_down	DE_up_6	bdnf_10_down-DE-up-6	58	38.2143	15.7805	sig.only.keep.hierarchy	1.2538	FALSE	genes	bdnf_0_50000	58	38.7857	16.0097	sig.only.keep.hierarchy	1.20016	FALSE	peaks	bdnf_0_50000	FALSE
KCl_6_up	DE_down_10	KCl_6_up-DE-down-10	112	50.1429	52.1281	sig.only.keep.hierarchy	1.18664	FALSE	genes	KCl_0_50000	111	51.4286	53.7484	sig.only.keep.hierarchy	1.10834	FALSE	peaks	KCl_0_50000	FALSE
KCl_1_up	DE_down_10	KCl_1_up-DE-down-10	147	74.5	66.3425	sig.only.keep.hierarchy	1.09281	FALSE	genes	KCl_0_50000	152	79.3571	70.5657	sig.only.keep.hierarchy	1.02944	FALSE	peaks	KCl_0_50000	FALSE
bdnf_1_down	DE_down_1	bdnf_1_down-DE-down-1	77	71.4643	5.8339	sig.only.keep.hierarchy	0.948887	FALSE	genes	bdnf_0_50000	82	75.0357	6.80064	sig.only.keep.hierarchy	1.02406	FALSE	peaks	bdnf_0_50000	FALSE
bdnf_6_down	DE_up_1	bdnf_6_down-DE-up-1	46	38.4643	7.11378	sig.only.keep.hierarchy	1.05931	FALSE	genes	bdnf_0_50000	47	39.4286	7.64586	sig.only.keep.hierarchy	0.990265	FALSE	peaks	bdnf_0_50000	FALSE
KCl_10_up	DE_down_10	KCl_10_up-DE-down-10	101	46.75	54.4043	sig.only.keep.hierarchy	0.997163	FALSE	genes	KCl_0_50000	106	49.3571	58.0531	sig.only.keep.hierarchy	0.975708	FALSE	peaks	KCl_0_50000	FALSE
KCl_10_up	DE_down_6	KCl_10_up-DE-down-6	125	79.25	46.9267	sig.only.keep.hierarchy	0.974925	FALSE	genes	KCl_0_50000	129	81.75	49.3823	sig.only.keep.hierarchy	0.95682	FALSE	peaks	KCl_0_50000	FALSE
bdnf_1_down	DE_up_10	bdnf_1_down-DE-up-10	110	60.8929	50.8347	sig.only.keep.hierarchy	0.966016	FALSE	genes	bdnf_0_50000	112	63.9286	52.6836	sig.only.keep.hierarchy	0.912455	FALSE	peaks	bdnf_0_50000	FALSE
bdnf_10_up	DE_down_1	bdnf_10_up-DE-down-1	68	36.5714	34.2547	sig.only.keep.hierarchy	0.917495	FALSE	genes	bdnf_0_50000	72	38.9286	37.6913	sig.only.keep.hierarchy	0.877428	FALSE	peaks	bdnf_0_50000	FALSE
bdnf_6_down	DE_up_6	bdnf_6_down-DE-up-6	46	33.6429	14.1376	sig.only.keep.hierarchy	0.874061	FALSE	genes	bdnf_0_50000	47	34.2857	14.7524	sig.only.keep.hierarchy	0.861847	FALSE	peaks	bdnf_0_50000	FALSE
KCl_6_down	DE_up_1	KCl_6_down-DE-up-1	94	80.8214	16.9854	sig.only.keep.hierarchy	0.775876	FALSE	genes	KCl_0_50000	96	81.8571	16.8835	sig.only.keep.hierarchy	0.837676	FALSE	peaks	KCl_0_50000	FALSE
bdnf_10_down	DE_up_1	bdnf_10_down-DE-up-1	53	46.75	5.99181	sig.only.keep.hierarchy	1.04309	FALSE	genes	bdnf_0_50000	52	47.0357	5.95508	sig.only.keep.hierarchy	0.833622	FALSE	peaks	bdnf_0_50000	FALSE
bdnf_6_up	DE_down_1	bdnf_6_up-DE-down-1	75	40.4286	41.01	sig.only.keep.hierarchy	0.843001	FALSE	genes	bdnf_0_50000	78	44.75	47.3004	sig.only.keep.hierarchy	0.702953	FALSE	peaks	bdnf_0_50000	FALSE
KCl_6_up	DE_down_6	KCl_6_up-DE-down-6	128	102.071	39.5076	sig.only.keep.hierarchy	0.656293	FALSE	genes	KCl_0_50000	127	103.964	40.9638	sig.only.keep.hierarchy	0.562343	FALSE	peaks	KCl_0_50000	FALSE
bdnf_1_down	DE_up_6	bdnf_1_down-DE-up-6	115	98.8214	25.8637	sig.only.keep.hierarchy	0.625531	FALSE	genes	bdnf_0_50000	117	104.25	26.7363	sig.only.keep.hierarchy	0.47688	FALSE	peaks	bdnf_0_50000	FALSE
KCl_1_down	DE_down_6	KCl_1_down-DE-down-6	161	151.75	25.5799	sig.only.keep.hierarchy	0.361612	FALSE	genes	KCl_0_50000	171	158.607	26.6557	sig.only.keep.hierarchy	0.464924	FALSE	peaks	KCl_0_50000	FALSE
KCl_1_up	DE_down_6	KCl_1_up-DE-down-6	191	169.607	29.501	sig.only.keep.hierarchy	0.725157	FALSE	genes	KCl_0_50000	193	180.607	31.9054	sig.only.keep.hierarchy	0.388425	FALSE	peaks	KCl_0_50000	FALSE
KCl_10_up	DE_down_1	KCl_10_up-DE-down-1	79	69.6786	32.4951	sig.only.keep.hierarchy	0.286856	FALSE	genes	KCl_0_50000	84	72.3214	35.0633	sig.only.keep.hierarchy	0.333071	FALSE	peaks	KCl_0_50000	FALSE
KCl_6_up	DE_down_1	KCl_6_up-DE-down-1	96	90.6071	18.2861	sig.only.keep.hierarchy	0.294916	FALSE	genes	KCl_0_50000	98	92.3214	19.8513	sig.only.keep.hierarchy	0.286055	FALSE	peaks	KCl_0_50000	FALSE
bdnf_1_up	DE_down_6	bdnf_1_up-DE-down-6	237	216.714	25.6694	sig.only.keep.hierarchy	0.790268	FALSE	genes	bdnf_0_50000	263	254.179	32.7916	sig.only.keep.hierarchy	0.269015	FALSE	peaks	bdnf_0_50000	FALSE
bdnf_6_down	DE_down_1	bdnf_6_down-DE-down-1	23	23.4286	5.28089	sig.only.keep.hierarchy	-0.0811552	FALSE	genes	bdnf_0_50000	23	23.7857	5.32754	sig.only.keep.hierarchy	-0.147482	FALSE	peaks	bdnf_0_50000	FALSE
KCl_1_down	DE_down_1	KCl_1_down-DE-down-1	140	146.214	10.8178	sig.only.keep.hierarchy	-0.574448	FALSE	genes	KCl_0_50000	150	153.929	11.3921	sig.only.keep.hierarchy	-0.34485	FALSE	peaks	KCl_0_50000	FALSE
KCl_1_up	DE_down_1	KCl_1_up-DE-down-1	112	158.393	10.0653	sig.only.keep.hierarchy	-4.60919	FALSE	genes	KCl_0_50000	121	170.036	11.4439	sig.only.keep.hierarchy	-4.28488	FALSE	peaks	KCl_0_50000	FALSE
bdnf_1_up	DE_down_1	bdnf_1_up-DE-down-1	126	179.393	11.5522	sig.only.keep.hierarchy	-4.62189	FALSE	genes	bdnf_0_50000	135	211.464	15.1244	sig.only.keep.hierarchy	-5.05568	FALSE	peaks	bdnf_0_50000	FALSE
